# Deep characterization of the protein lysine acetylation in human gut microbiome and its alterations in patients with Crohn’s disease

**DOI:** 10.1101/772483

**Authors:** Xu Zhang, Zhibin Ning, Janice Mayne, Shelley A. Deeke, Krystal Walker, Charles L. Farnsworth, Matthew P. Stokes, David Mack, Alain Stintzi, Daniel Figeys

## Abstract

Metagenomic and metaproteomic approaches have been used to study the composition and functions of the microbiota. However, no studies have examined post-translational modifications (PTM) on human microbiome proteins at the metaproteome level, and it remains unknown whether the microbial PTM is altered or not in patient microbiome. Herein we used anti-acetyl-lysine (Kac) antibody enrichment strategy and mass spectrometry to characterize the protein lysine acetylation in human microbiome, which successfully identified 35,200 Kac peptides corresponding to 31,821 Kac sites from the microbial or host proteins in human gut microbiome samples. The gut microbial proteins exhibited Kac motifs that were distinct from those of human proteins. Functional analysis showed that microbial Kac proteins were significantly enriched in energy production and abundant in enzymes related to transferases and oxidoreductases. Applying to the analysis of pediatric Crohn’s disease (CD) patient microbiome identified 52 host and 136 microbial protein Kac sites that were differentially abundant in CD versus controls. Interestingly, most of the decreased Kac sites in CD were derived from Firmicutes and most of the increased sites were derived from Bacteroidetes. Forty-six out of the 52 differentially abundant human protein Kac sites were increased in CD patients, including those on calprotectin, lactotransferrin and immunoglobulins. Taken together, this study provides an efficient approach to study the lysine acetylation in microbiome and revealed taxon-specific alterations in the lysine acetylome as well as changes in host protein acetylation levels in intestinal samples during the on-set of disease in CD patients.
