## Supplementary Data 4 for "Deep characterization of the protein lysine acetylation in human gut microbiome and its alterations in patients with Crohn’s disease"

### Sheet: sheet 1
Supplementary Data 4 Enzyme Commission (EC) number annotation of Kac peptides
Numberof Peptides	EC number	Name
4550	1	Oxidoreductases
5861	2	Transferases
2303	3	Hydrolases
2086	4	Lyases
1668	5	Isomerases
2515	6	Ligases
607	1.2.7.-	Oxidoreductases Acting on the aldehyde or oxo group of donors With an iron-sulfur protein as acceptor
391	2.7.7.6	DNA-directed RNA polymerase
389	2.7.9.1	Pyruvate, phosphate dikinase
324	2.7.2.3	Phosphoglycerate kinase
273	4.1.1.49	Phosphoenolpyruvate carboxykinase (ATP)
266	1.2.1.-	Oxidoreductases Acting on the aldehyde or oxo group of donors With NAD(+) or NADP(+) as acceptor
230	5.2.1.8	Peptidylprolyl isomerase
222	2.7.2.1	Acetate kinase
208	2.3.1.54	Formate C-acetyltransferase
184	4.1.2.13	Fructose-bisphosphate aldolase
177	2.4.1.1	Glycogen phosphorylase
172	1.11.1.1	NADH peroxidase
170	5.4.2.2	Phosphoglucomutase (alpha-D-glucose-1,6-bisphosphate-dependent)
167	6.3.5.5	Carbamoyl-phosphate synthase (glutamine-hydrolyzing)
163	3.6.3.14	H(+)-transporting two-sector ATPase
151	6.3.1.2	Glutamine synthetase
149	3.6.3.-	Hydrolases Acting on acid anhydrides Acting on acid anhydrides; catalyzing transmembrane movement of substances
144	6.3.5.3	Phosphoribosylformylglycinamidine synthase
138	1.1.1.86	Ketol-acid reductoisomerase (NADP(+))
136	1.3.8.1	Short-chain acyl-CoA dehydrogenase
130	5.3.1.1	Triose-phosphate isomerase
129	3.1.-.-	Hydrolases Acting on ester bonds
128	2.7.7.8	Polyribonucleotide nucleotidyltransferase
123	2.6.1.52	Phosphoserine transaminase
123	6.3.2.6	Phosphoribosylaminoimidazolesuccinocarboxamide synthase
122	3.6.5.3	Protein-synthesizing GTPase
118	2.7.1.90	Diphosphate--fructose-6-phosphate 1-phosphotransferase
118	3.6.3.20	Glycerol-3-phosphate-transporting ATPase
118	5.3.1.9	Glucose-6-phosphate isomerase
117	1.-.-.-	Oxidoreductases
114	2.7.7.27	Glucose-1-phosphate adenylyltransferase
113	1.4.1.13	Glutamate synthase (NADPH)
107	1.1.1.205	IMP dehydrogenase
107	6.3.4.3	Formate--tetrahydrofolate ligase
105	2.3.1.9	Acetyl-CoA C-acetyltransferase
104	2.3.1.8	Phosphate acetyltransferase
102	2.2.1.1	Transketolase
102	6.1.1.3	Threonine--tRNA ligase
97	1.3.99.2	Transferred entry: 1.3.8.1
95	2.1.3.1	Methylmalonyl-CoA carboxytransferase
94	6.3.4.4	Adenylosuccinate synthase
93	1.18.1.-	Oxidoreductases Acting on iron-sulfur proteins as donors With NAD(+) or NADP(+) as acceptor
90	5.4.2.12	Phosphoglycerate mutase (2,3-diphosphoglycerate-independent)
88	5.4.99.2	Methylmalonyl-CoA mutase
87	2.2.1.2	Transaldolase
87	2.7.1.11	6-phosphofructokinase
87	3.4.-.-	Hydrolases Acting on peptide bonds (peptidases)
87	6.1.1.7	Alanine--tRNA ligase
86	2.7.6.1	Ribose-phosphate diphosphokinase
85	6.1.1.10	Methionine--tRNA ligase
83	6.1.1.5	Isoleucine--tRNA ligase
81	6.1.1.14	Glycine--tRNA ligase
80	2.1.2.1	Glycine hydroxymethyltransferase
80	2.7.2.4	Aspartate kinase
80	4.2.1.11	Phosphopyruvate hydratase
80	6.1.1.6	Lysine--tRNA ligase
79	1.1.1.1	Alcohol dehydrogenase
78	6.1.1.20	Phenylalanine--tRNA ligase
76	1.1.1.95	Phosphoglycerate dehydrogenase
76	5.99.1.3	DNA topoisomerase (ATP-hydrolyzing)
75	6.1.1.4	Leucine--tRNA ligase
74	1.1.1.-	Oxidoreductases Acting on the CH-OH group of donors With NAD(+) or NADP(+) as acceptor
74	6.3.4.5	Argininosuccinate synthase
72	3.6.3.17	Monosaccharide-transporting ATPase
71	3.4.24.-	Hydrolases Acting on peptide bonds (peptidases) Metalloendopeptidases
69	6.1.1.9	Valine--tRNA ligase
67	4.2.1.2	Fumarate hydratase
66	6.1.1.11	Serine--tRNA ligase
65	2.7.1.40	Pyruvate kinase
64	1.1.1.37	Malate dehydrogenase
64	2.6.1.-	Transferases Transferring nitrogenous groups Transaminases
62	1.1.1.157	3-hydroxybutyryl-CoA dehydrogenase
62	1.17.7.4	4-hydroxy-3-methylbut-2-enyl diphosphate reductase
61	4.3.3.7	4-hydroxy-tetrahydrodipicolinate synthase
59	1.2.1.11	Aspartate-semialdehyde dehydrogenase
59	1.4.1.14	Glutamate synthase (NADH)
59	5.4.2.8	Phosphomannomutase
57	1.1.1.290	4-phosphoerythronate dehydrogenase
57	1.21.4.2	Glycine reductase
57	4.1.2.-	Lyases Carbon-carbon lyases Aldehyde-lyases
56	1.1.1.40	Malate dehydrogenase (oxaloacetate-decarboxylating) (NADP(+))
56	2.7.11.1	Non-specific serine/threonine protein kinase
56	5.3.1.12	Glucuronate isomerase
56	6.3.5.2	GMP synthase (glutamine-hydrolyzing)
55	5.1.3.2	UDP-glucose 4-epimerase
54	1.3.5.1	Succinate dehydrogenase (quinone)
54	1.3.99.1	Deleted entry
54	2.7.4.3	Adenylate kinase
52	1.6.5.8	NADH:ubiquinone reductase (Na(+)-transporting)
52	2.4.2.10	Orotate phosphoribosyltransferase
52	3.5.99.6	Glucosamine-6-phosphate deaminase
51	6.4.1.3	Propionyl-CoA carboxylase
49	1.3.99.-	Oxidoreductases Acting on the CH-CH group of donors With other acceptors
49	2.7.1.92	5-dehydro-2-deoxygluconokinase
49	4.1.1.3	Oxaloacetate decarboxylase
48	1.2.7.4	Anaerobic carbon-monoxide dehydrogenase
48	2.1.2.3	Phosphoribosylaminoimidazolecarboxamide formyltransferase
48	2.4.1.21	Starch synthase
48	2.6.1.83	LL-diaminopimelate aminotransferase
48	2.7.1.69	Transferred entry: 2.7.1.191, 2.7.1.192, 2.7.1.193, 2.7.1.194, 2.7.1.1952.7.1.196, 2.7.1.197, 2.7.1.198, 2.7.1.199, 2.7.1.200, 2.7.1.2012.7.1.202, 2.7.1.20
48	4.1.2.14	2-dehydro-3-deoxy-phosphogluconate aldolase
48	4.2.1.17	Enoyl-CoA hydratase
47	1.1.1.14	L-iditol 2-dehydrogenase
47	1.4.7.1	Glutamate synthase (ferredoxin)
47	4.1.3.16	4-hydroxy-2-oxoglutarate aldolase
47	5.3.1.4	L-arabinose isomerase
47	6.1.1.12	Aspartate--tRNA ligase
47	6.1.1.15	Proline--tRNA ligase
46	1.11.1.15	Peroxiredoxin
46	2.4.1.18	1,4-alpha-glucan branching enzyme
46	6.3.4.2	CTP synthase (glutamine hydrolyzing)
45	1.1.1.58	Tagaturonate reductase
44	1.1.1.42	Isocitrate dehydrogenase (NADP(+))
44	3.2.1.1	Alpha-amylase
44	3.4.11.-	Hydrolases Acting on peptide bonds (peptidases) Aminopeptidases
44	4.2.1.55	3-hydroxybutyryl-CoA dehydratase
44	4.3.2.2	Adenylosuccinate lyase
44	5.4.99.-	Isomerases Intramolecular transferases Transferring other groups
43	1.1.1.77	Lactaldehyde reductase
43	2.1.3.2	Aspartate carbamoyltransferase
43	2.7.4.22	UMP kinase
43	3.5.4.10	IMP cyclohydrolase
43	4.2.1.46	dTDP-glucose 4,6-dehydratase
42	1.2.1.12	Glyceraldehyde-3-phosphate dehydrogenase (phosphorylating)
42	4.2.1.9	Dihydroxy-acid dehydratase
40	2.3.1.179	Beta-ketoacyl-[acyl-carrier-protein] synthase II
39	2.1.1.-	Transferases Transferring one-carbon groups Methyltransferases
39	4.1.2.17	L-fuculose-phosphate aldolase
39	5.4.2.10	Phosphoglucosamine mutase
38	1.1.1.100	3-oxoacyl-[acyl-carrier-protein] reductase
38	1.6.5.11	NADH dehydrogenase (quinone)
38	2.4.1.25	4-alpha-glucanotransferase
38	2.6.1.42	Branched-chain-amino-acid transaminase
38	2.7.1.17	Xylulokinase
37	2.3.3.13	2-isopropylmalate synthase
37	2.7.7.7	DNA-directed DNA polymerase
37	5.3.1.25	L-fucose isomerase
37	5.3.1.5	Xylose isomerase
36	1.1.1.3	Homoserine dehydrogenase
36	1.12.7.2	Ferredoxin hydrogenase
36	2.1.3.3	Ornithine carbamoyltransferase
36	2.5.1.47	Cysteine synthase
36	6.1.1.17	Glutamate--tRNA ligase
36	6.1.1.2	Tryptophan--tRNA ligase
35	1.16.3.2	Bacterial non-heme ferritin
35	6.1.1.19	Arginine--tRNA ligase
35	6.3.4.13	Phosphoribosylamine--glycine ligase
34	1.1.1.35	3-hydroxyacyl-CoA dehydrogenase
34	2.1.1.14	5-methyltetrahydropteroyltriglutamate--homocysteine S-methyltransferase
34	2.2.1.7	1-deoxy-D-xylulose-5-phosphate synthase
34	2.7.3.9	Phosphoenolpyruvate--protein phosphotransferase
34	3.2.1.-	Hydrolases Glycosylases Glycosidases, i.e. enzymes hydrolyzing O- and S-glycosyl compounds
34	4.1.1.23	Orotidine-5'-phosphate decarboxylase
34	4.1.1.32	Phosphoenolpyruvate carboxykinase (GTP)
33	4.2.3.1	Threonine synthase
33	4.4.1.11	Methionine gamma-lyase
33	6.1.1.23	Aspartate--tRNA(Asn) ligase
32	1.2.7.1	Pyruvate synthase
32	2.8.3.-	Transferases Transferring sulfur-containing groups CoA-transferases
32	4.2.1.-	Lyases Carbon-oxygen lyases Hydro-lyases
32	4.2.1.33	3-isopropylmalate dehydratase
32	5.5.1.4	Inositol-3-phosphate synthase
32	6.1.1.22	Asparagine--tRNA ligase
31	1.1.1.69	Gluconate 5-dehydrogenase
31	2.5.1.49	O-acetylhomoserine aminocarboxypropyltransferase
31	2.7.1.2	Glucokinase
31	3.2.1.23	Beta-galactosidase
30	2.3.1.169	CO-methylating acetyl-CoA synthase
30	2.7.11.-	Transferases Transferring phosphorus-containing groups Protein-serine/threonine kinases
30	3.6.4.12	DNA helicase
29	2.4.2.1	Purine-nucleoside phosphorylase
29	2.7.13.3	Histidine kinase
28	2.7.1.-	Transferases Transferring phosphorus-containing groups Phosphotransferases with an alcohol group as acceptor
28	3.5.1.18	Succinyl-diaminopimelate desuccinylase
28	4.2.1.3	Aconitate hydratase
28	4.3.1.19	Threonine ammonia-lyase
27	2.3.1.39	[Acyl-carrier-protein] S-malonyltransferase
27	2.6.1.11	Acetylornithine transaminase
27	2.7.7.24	Glucose-1-phosphate thymidylyltransferase
27	3.2.1.21	Beta-glucosidase
27	3.4.21.-	Hydrolases Acting on peptide bonds (peptidases) Serine endopeptidases
27	3.5.-.-	Hydrolases Acting on carbon-nitrogen bonds, other than peptide bonds
27	3.5.4.9	Methenyltetrahydrofolate cyclohydrolase
27	4.1.2.4	Deoxyribose-phosphate aldolase
27	5.99.1.2	DNA topoisomerase
27	6.1.1.1	Tyrosine--tRNA ligase
27	6.2.1.3	Long-chain-fatty-acid--CoA ligase
26	1.14.13.81	Magnesium-protoporphyrin IX monomethyl ester (oxidative) cyclase
26	1.2.1.38	N-acetyl-gamma-glutamyl-phosphate reductase
26	2.3.1.29	Glycine C-acetyltransferase
26	2.4.2.14	Amidophosphoribosyltransferase
26	2.7.-.-	Transferases Transferring phosphorus-containing groups
26	2.7.7.4	Sulfate adenylyltransferase
26	4.1.1.83	4-hydroxyphenylacetate decarboxylase
26	5.4.99.18	5-(carboxyamino)imidazole ribonucleotide mutase
26	6.1.1.18	Glutamine--tRNA ligase
25	1.17.4.1	Ribonucleoside-diphosphate reductase
25	6.3.3.1	Phosphoribosylformylglycinamidine cyclo-ligase
25	6.4.1.1	Pyruvate carboxylase
24	1.5.1.20	Methylenetetrahydrofolate reductase (NAD(P)H)
24	2.2.1.6	Acetolactate synthase
24	2.4.-.-	Transferases Glycosyltransferases
24	4.1.1.41	Methylmalonyl-CoA decarboxylase
24	4.1.2.22	Fructose-6-phosphate phosphoketolase
24	4.1.2.9	Phosphoketolase
23	2.5.1.6	Methionine adenosyltransferase
23	3.2.1.55	Non-reducing end alpha-L-arabinofuranosidase
23	3.5.1.25	N-acetylglucosamine-6-phosphate deacetylase
22	2.3.1.-	Transferases Acyltransferases Transferring groups other than amino-acyl groups
22	3.1.3.11	Fructose-bisphosphatase
22	3.4.11.4	Tripeptide aminopeptidase
22	4.2.1.32	L(+)-tartrate dehydratase
22	5.1.3.3	Aldose 1-epimerase
22	6.1.1.21	Histidine--tRNA ligase
21	1.1.99.-	Oxidoreductases Acting on the CH-OH group of donors With other acceptors
21	1.17.4.2	Ribonucleoside-triphosphate reductase (thioredoxin)
21	1.18.1.2	Ferredoxin--NADP(+) reductase
21	1.6.3.-	Oxidoreductases Acting on NADH or NADPH With oxygen as acceptor
21	2.7.1.30	Glycerol kinase
21	2.7.1.45	2-dehydro-3-deoxygluconokinase
21	2.7.1.6	Galactokinase
21	4.3.3.6	Pyridoxal 5'-phosphate synthase (glutamine hydrolyzing)
21	5.4.99.9	UDP-galactopyranose mutase
21	6.3.2.9	UDP-N-acetylmuramoyl-L-alanine--D-glutamate ligase
20	1.1.1.133	dTDP-4-dehydrorhamnose reductase
20	1.1.1.18	Inositol 2-dehydrogenase
20	1.3.5.4	Fumarate reductase (quinol)
20	2.4.99.17	S-adenosylmethionine:tRNA ribosyltransferase-isomerase
20	2.6.1.16	Glutamine--fructose-6-phosphate transaminase (isomerizing)
20	2.7.1.191	Protein-N(pi)-phosphohistidine--D-mannose phosphotransferase
20	3.6.1.-	Hydrolases Acting on acid anhydrides In phosphorus-containing anhydrides
20	6.3.1.1	Aspartate--ammonia ligase
20	6.3.2.8	UDP-N-acetylmuramate--L-alanine ligase
19	1.1.1.25	Shikimate dehydrogenase
19	2.1.2.-	Transferases Transferring one-carbon groups Hydroxymethyl-, formyl- and related transferases
19	2.8.1.7	Cysteine desulfurase
19	3.2.1.22	Alpha-galactosidase
19	3.2.1.26	Beta-fructofuranosidase
19	4.2.1.42	Galactarate dehydratase
18	1.1.1.103	L-threonine 3-dehydrogenase
18	1.1.1.27	L-lactate dehydrogenase
18	1.17.1.8	4-hydroxy-tetrahydrodipicolinate reductase
18	1.2.-.-	Oxidoreductases Acting on the aldehyde or oxo group of donors
18	1.4.1.4	Glutamate dehydrogenase (NADP(+))
18	1.97.-.-	Oxidoreductases Other oxidoreductases
18	2.5.1.7	UDP-N-acetylglucosamine 1-carboxyvinyltransferase
18	3.5.4.25	GTP cyclohydrolase II
18	4.1.99.12	3,4-dihydroxy-2-butanone-4-phosphate synthase
18	4.99.1.3	Sirohydrochlorin cobaltochelatase
18	5.1.3.9	N-acylglucosamine-6-phosphate 2-epimerase
17	1.1.3.15	(S)-2-hydroxy-acid oxidase
17	1.2.7.3	2-oxoglutarate synthase
17	1.4.1.2	Glutamate dehydrogenase
17	2.4.1.20	Cellobiose phosphorylase
17	3.2.1.177	Alpha-D-xyloside xylohydrolase
17	4.1.1.70	Glutaconyl-CoA decarboxylase
17	4.1.3.3	N-acetylneuraminate lyase
17	4.1.99.17	Phosphomethylpyrimidine synthase
17	4.2.1.8	Mannonate dehydratase
17	5.1.1.1	Alanine racemase
17	6.1.1.16	Cysteine--tRNA ligase
17	6.3.2.1	Pantoate--beta-alanine ligase (AMP-forming)
17	6.3.5.7	Glutaminyl-tRNA synthase (glutamine-hydrolyzing)
16	1.2.1.76	Succinate-semialdehyde dehydrogenase (acetylating)
16	1.4.1.1	Alanine dehydrogenase
16	1.5.1.5	Methylenetetrahydrofolate dehydrogenase (NADP(+))
16	2.3.1.222	Phosphate propanoyltransferase
16	2.3.1.35	Glutamate N-acetyltransferase
16	2.4.1.281	4-O-beta-D-mannosyl-D-glucose phosphorylase
16	2.4.2.19	Nicotinate-nucleotide diphosphorylase (carboxylating)
16	3.4.11.9	Xaa-Pro aminopeptidase
16	4.1.1.19	Arginine decarboxylase
16	4.2.1.85	Dimethylmaleate hydratase
16	5.1.3.13	dTDP-4-dehydrorhamnose 3,5-epimerase
16	5.4.2.11	Phosphoglycerate mutase (2,3-diphosphoglycerate-dependent)
15	1.2.99.2	Transferred entry: 1.2.7.4
15	1.3.-.-	Oxidoreductases Acting on the CH-CH group of donors
15	1.8.1.9	Thioredoxin-disulfide reductase
15	2.3.1.1	Amino-acid N-acetyltransferase
15	2.4.1.-	Transferases Glycosyltransferases Hexosyltransferases
15	2.8.3.12	Glutaconate CoA-transferase
15	4.2.1.20	Tryptophan synthase
15	4.2.1.7	Altronate dehydratase
15	6.4.1.7	2-oxoglutarate carboxylase
14	2.1.2.10	Aminomethyltransferase
14	2.4.1.211	1,3-beta-galactosyl-N-acetylhexosamine phosphorylase
14	2.5.1.54	3-deoxy-7-phosphoheptulonate synthase
14	2.7.2.8	Acetylglutamate kinase
14	2.7.7.12	UDP-glucose--hexose-1-phosphate uridylyltransferase
14	2.8.1.10	Thiazole synthase
14	3.1.1.-	Hydrolases Acting on ester bonds Carboxylic ester hydrolases
14	3.2.1.8	Endo-1,4-beta-xylanase
14	3.4.13.18	Cytosol nonspecific dipeptidase
14	3.5.4.-	Hydrolases Acting on carbon-nitrogen bonds, other than peptide bonds In cyclic amidines
14	3.6.4.-	Hydrolases Acting on acid anhydrides Acting on ATP; involved in cellular and subcellular movement
14	4.1.1.20	Diaminopimelate decarboxylase
14	4.2.1.47	GDP-mannose 4,6-dehydratase
14	4.2.1.49	Urocanate hydratase
14	5.3.1.17	5-dehydro-4-deoxy-D-glucuronate isomerase
14	5.3.1.6	Ribose-5-phosphate isomerase
14	6.2.1.5	Succinate--CoA ligase (ADP-forming)
14	6.3.4.21	Nicotinate phosphoribosyltransferase
13	1.1.1.85	3-isopropylmalate dehydrogenase
13	1.15.1.2	Superoxide reductase
13	1.2.1.10	Acetaldehyde dehydrogenase (acetylating)
13	1.21.4.1	D-proline reductase (dithiol)
13	1.5.1.2	Pyrroline-5-carboxylate reductase
13	2.1.1.13	Methionine synthase
13	2.4.2.17	ATP phosphoribosyltransferase
13	2.7.3.2	Creatine kinase
13	2.7.7.-	Transferases Transferring phosphorus-containing groups Nucleotidyltransferases
13	3.1.6.-	Hydrolases Acting on ester bonds Sulfuric ester hydrolases
13	4.1.3.6	Citrate (pro-3S)-lyase
13	5.1.3.4	L-ribulose-5-phosphate 4-epimerase
12	1.3.1.1	Dihydrouracil dehydrogenase (NAD(+))
12	1.8.1.4	Dihydrolipoyl dehydrogenase
12	2.4.1.11	Glycogen(starch) synthase
12	2.4.2.22	Xanthine phosphoribosyltransferase
12	2.5.1.72	Quinolinate synthase
12	2.7.4.1	Polyphosphate kinase
12	3.-.-.-	Hydrolases
12	3.1.1.4	Phospholipase A(2)
12	3.4.21.53	Endopeptidase La
12	4.1.2.29	5-dehydro-2-deoxyphosphogluconate aldolase
12	4.1.99.1	Tryptophanase
12	4.2.1.30	Glycerol dehydratase
12	4.2.1.59	3-hydroxyacyl-[acyl-carrier-protein] dehydratase
12	4.2.3.3	Methylglyoxal synthase
12	5.1.1.7	Diaminopimelate epimerase
11	1.2.99.7	Aldehyde dehydrogenase (FAD-independent)
11	1.4.4.2	Glycine dehydrogenase (aminomethyl-transferring)
11	1.5.1.7	Saccharopine dehydrogenase (NAD(+), L-lysine-forming)
11	1.8.99.3	Transferred entry: 1.8.99.5
11	2.4.2.8	Hypoxanthine phosphoribosyltransferase
11	2.6.1.1	Aspartate transaminase
11	2.7.7.23	UDP-N-acetylglucosamine diphosphorylase
11	3.1.13.1	Exoribonuclease II
11	3.2.1.37	Xylan 1,4-beta-xylosidase
11	3.4.11.18	Methionyl aminopeptidase
11	3.4.13.20	Beta-Ala-His dipeptidase
11	3.4.22.-	Hydrolases Acting on peptide bonds (peptidases) Cysteine endopeptidases
11	3.4.22.40	Bleomycin hydrolase
11	3.6.5.-	Hydrolases Acting on acid anhydrides Acting on GTP; involved in cellular and subcellular movement
11	4.2.1.51	Prephenate dehydratase
11	4.2.3.4	3-dehydroquinate synthase
11	5.1.3.-	Isomerases Racemases and epimerases Acting on carbohydrates and derivatives
11	5.3.1.14	L-rhamnose isomerase
11	5.3.1.8	Mannose-6-phosphate isomerase
10	1.1.1.202	1,3-propanediol dehydrogenase
10	1.1.1.22	UDP-glucose 6-dehydrogenase
10	1.1.1.57	Fructuronate reductase
10	1.15.1.1	Superoxide dismutase
10	1.21.4.3	Sarcosine reductase
10	1.3.1.9	Enoyl-[acyl-carrier-protein] reductase (NADH)
10	1.4.1.3	Glutamate dehydrogenase (NAD(P)(+))
10	2.1.1.182	16S rRNA (adenine(1518)-N(6)/adenine(1519)-N(6))-dimethyltransferase
10	2.3.1.41	Beta-ketoacyl-[acyl-carrier-protein] synthase I
10	2.3.1.47	8-amino-7-oxononanoate synthase
10	2.7.1.148	4-(cytidine 5'-diphospho)-2-C-methyl-D-erythritol kinase
10	2.7.1.4	Fructokinase
10	2.7.1.51	L-fuculokinase
10	2.7.4.14	UMP/CMP kinase
10	2.7.4.25	(d)CMP kinase
10	2.8.3.10	Citrate CoA-transferase
10	3.4.13.-	Hydrolases Acting on peptide bonds (peptidases) Dipeptidases
10	3.6.3.31	Polyamine-transporting ATPase
10	4.99.1.-	Lyases Other lyases Other lyases
10	5.1.99.1	Methylmalonyl-CoA epimerase
10	6.3.2.10	UDP-N-acetylmuramoyl-tripeptide--D-alanyl-D-alanine ligase
10	6.3.2.13	UDP-N-acetylmuramoyl-L-alanyl-D-glutamate--2,6-diaminopimelate ligase
9	1.1.99.28	Glucose-fructose oxidoreductase
9	1.17.1.4	Xanthine dehydrogenase
9	1.21.4.4	Betaine reductase
9	1.3.8.-	Oxidoreductases Acting on the CH-CH group of donors With a flavin as acceptor
9	1.4.3.16	L-aspartate oxidase
9	1.8.99.2	Adenylyl-sulfate reductase
9	2.3.1.129	Acyl-[acyl-carrier-protein]--UDP-N-acetylglucosamine O-acyltransferase
9	2.5.1.10	(2E,6E)-farnesyl diphosphate synthase
9	2.6.1.17	Succinyldiaminopimelate transaminase
9	2.7.1.144	Tagatose-6-phosphate kinase
9	2.7.1.33	Pantothenate kinase
9	2.7.6.5	GTP diphosphokinase
9	2.8.3.8	Acetate CoA-transferase
9	3.2.1.4	Cellulase
9	3.2.1.80	Fructan beta-fructosidase
9	3.5.3.6	Arginine deiminase
9	3.6.1.1	Inorganic diphosphatase
9	3.6.1.11	Exopolyphosphatase
9	3.6.3.19	Maltose-transporting ATPase
9	6.3.5.-	Ligases Forming carbon-nitrogen bonds Carbon--nitrogen ligases with glutamine as amido-N-donor
8	1.1.1.125	2-deoxy-D-gluconate 3-dehydrogenase
8	1.1.1.23	Histidinol dehydrogenase
8	1.1.1.267	1-deoxy-D-xylulose-5-phosphate reductoisomerase
8	1.17.1.2	Transferred entry: 1.17.7.4
8	1.17.7.3	(E)-4-hydroxy-3-methylbut-2-enyl-diphosphate synthase (flavodoxin)
8	1.2.1.2	Transferred entry: 1.17.1.9
8	1.2.7.7	3-methyl-2-oxobutanoate dehydrogenase (ferredoxin)
8	1.4.1.-	Oxidoreductases Acting on the CH-NH(2) group of donors With NAD(+) or NADP(+) as acceptor
8	1.8.98.-	Oxidoreductases Acting on a sulfur group of donors With other, known, acceptors
8	2.1.1.148	Thymidylate synthase (FAD)
8	2.1.1.173	23S rRNA (guanine(2445)-N(2))-methyltransferase
8	2.3.1.180	Beta-ketoacyl-[acyl-carrier-protein] synthase III
8	2.4.2.9	Uracil phosphoribosyltransferase
8	2.5.1.-	Transferases Transferring alkyl or aryl groups, other than methyl groups Transferring alkyl or aryl groups, other than methyl groups
8	2.5.1.78	6,7-dimethyl-8-ribityllumazine synthase
8	2.7.2.7	Butyrate kinase
8	2.7.4.-	Transferases Transferring phosphorus-containing groups Phosphotransferases with a phosphate group as acceptor
8	2.7.7.9	UTP--glucose-1-phosphate uridylyltransferase
8	2.7.9.2	Pyruvate, water dikinase
8	3.1.3.-	Hydrolases Acting on ester bonds Phosphoric monoester hydrolases
8	3.2.1.10	Oligo-1,6-glucosidase
8	3.2.1.135	Neopullulanase
8	3.2.1.172	Unsaturated rhamnogalacturonyl hydrolase
8	3.2.2.9	Adenosylhomocysteine nucleosidase
8	3.4.13.3	Transferred entry: 3.4.13.18 and 3.4.13.20
8	3.4.21.70	Pancreatic endopeptidase E
8	3.4.21.92	Endopeptidase Clp
8	3.4.24.11	Neprilysin
8	3.5.1.108	UDP-3-O-acyl-N-acetylglucosamine deacetylase
8	3.6.1.31	Phosphoribosyl-ATP diphosphatase
8	4.1.99.2	Tyrosine phenol-lyase
8	4.2.1.19	Imidazoleglycerol-phosphate dehydratase
8	5.1.3.1	Ribulose-phosphate 3-epimerase
8	5.3.99.-	Isomerases Intramolecular oxidoreductases Other intramolecular oxidoreductases
7	1.2.4.4	3-methyl-2-oxobutanoate dehydrogenase (2-methylpropanoyl-transferring)
7	1.2.7.8	Indolepyruvate ferredoxin oxidoreductase
7	1.3.7.9	4-hydroxybenzoyl-CoA reductase
7	1.3.8.7	Medium-chain acyl-CoA dehydrogenase
7	2.1.1.192	23S rRNA (adenine(2503)-C(2))-methyltransferase
7	2.3.1.234	N(6)-L-threonylcarbamoyladenine synthase
7	2.3.1.50	Serine C-palmitoyltransferase
7	2.3.1.n2	Phosphate acyltransferase
7	2.4.2.-	Transferases Glycosyltransferases Pentosyltransferases
7	2.7.1.22	Ribosylnicotinamide kinase
7	2.7.1.48	Uridine kinase
7	2.8.3.1	Propionate CoA-transferase
7	3.1.3.15	Histidinol-phosphatase
7	3.1.4.52	Cyclic-guanylate-specific phosphodiesterase
7	3.2.1.20	Alpha-glucosidase
7	3.2.1.52	Beta-N-acetylhexosaminidase
7	3.5.1.88	Peptide deformylase
7	3.5.4.16	GTP cyclohydrolase I
7	3.6.1.66	XTP/dITP diphosphatase
7	3.6.3.28	Phosphonate-transporting ATPase
7	3.6.3.8	Calcium-transporting ATPase
7	4.1.1.31	Phosphoenolpyruvate carboxylase
7	4.2.1.44	Myo-inosose-2 dehydratase
7	5.3.1.-	Isomerases Intramolecular oxidoreductases Interconverting aldoses and ketoses
6	1.1.1.17	Mannitol-1-phosphate 5-dehydrogenase
6	1.1.1.261	sn-glycerol-1-phosphate dehydrogenase
6	1.1.1.6	Glycerol dehydrogenase
6	1.3.1.-	Oxidoreductases Acting on the CH-CH group of donors With NAD(+) or NADP(+) as acceptor
6	1.3.98.1	Dihydroorotate oxidase (fumarate)
6	1.5.3.1	Sarcosine oxidase
6	1.6.5.-	Oxidoreductases Acting on NADH or NADPH With a quinone or similar compound as acceptor
6	1.6.5.3	NADH:ubiquinone reductase (H(+)-translocating)
6	2.3.1.157	Glucosamine-1-phosphate N-acetyltransferase
6	2.3.1.19	Phosphate butyryltransferase
6	2.3.1.30	Serine O-acetyltransferase
6	2.3.1.86	Fatty-acyl-CoA synthase
6	2.4.2.29	tRNA-guanine(34) transglycosylase
6	2.4.2.7	Adenine phosphoribosyltransferase
6	2.5.1.19	3-phosphoshikimate 1-carboxyvinyltransferase
6	2.5.1.48	Cystathionine gamma-synthase
6	2.6.1.37	2-aminoethylphosphonate--pyruvate transaminase
6	2.6.1.77	Taurine--pyruvate aminotransferase
6	2.7.1.100	S-methyl-5-thioribose kinase
6	2.7.1.162	N-acetylhexosamine 1-kinase
6	2.7.1.5	Rhamnulokinase
6	2.7.4.8	Guanylate kinase
6	2.7.7.10	UTP--hexose-1-phosphate uridylyltransferase
6	3.1.7.2	Guanosine-3',5'-bis(diphosphate) 3'-diphosphatase
6	3.4.21.1	Chymotrypsin
6	3.4.21.2	Chymotrypsin C
6	3.5.4.19	Phosphoribosyl-AMP cyclohydrolase
6	3.6.3.30	Fe(3+)-transporting ATPase
6	3.6.4.13	RNA helicase
6	4.1.2.40	Tagatose-bisphosphate aldolase
6	4.1.3.39	4-hydroxy-2-oxovalerate aldolase
6	4.1.99.19	2-iminoacetate synthase
6	4.2.1.10	3-dehydroquinate dehydratase
6	4.2.1.53	Oleate hydratase
6	4.3.1.15	Diaminopropionate ammonia-lyase
6	4.3.1.4	Formimidoyltetrahydrofolate cyclodeaminase
6	4.3.2.1	Argininosuccinate lyase
6	5.4.2.-	Isomerases Intramolecular transferases Phosphotransferases (phosphomutases)
6	5.4.99.5	Chorismate mutase
6	6.3.2.4	D-alanine--D-alanine ligase
5	1.1.1.271	GDP-L-fucose synthase
5	1.1.1.28	D-lactate dehydrogenase
5	1.1.1.292	1,5-anhydro-D-fructose reductase (1,5-anhydro-D-mannitol-forming)
5	1.1.1.369	D-chiro-inositol 1-dehydrogenase
5	1.1.1.94	Glycerol-3-phosphate dehydrogenase (NAD(P)(+))
5	1.12.-.-	Oxidoreductases Acting on hydrogen as donors
5	1.13.12.16	Nitronate monooxygenase
5	1.2.1.41	Glutamate-5-semialdehyde dehydrogenase
5	1.4.1.16	Diaminopimelate dehydrogenase
5	1.8.1.7	Glutathione-disulfide reductase
5	2.3.1.16	Acetyl-CoA C-acyltransferase
5	2.4.1.227	Undecaprenyldiphospho-muramoylpentapeptide beta-Nacetylglucosaminyltransferase
5	2.4.1.250	D-inositol-3-phosphate glycosyltransferase
5	2.4.1.8	Maltose phosphorylase
5	2.5.1.26	Alkylglycerone-phosphate synthase
5	2.7.1.39	Homoserine kinase
5	3.1.4.-	Hydrolases Acting on ester bonds Phosphoric diester hydrolases
5	3.1.4.12	Sphingomyelin phosphodiesterase
5	3.5.1.-	Hydrolases Acting on carbon-nitrogen bonds, other than peptide bonds In linear amides
5	3.5.2.7	Imidazolonepropionase
5	3.6.1.23	dUTP diphosphatase
5	3.6.3.44	Xenobiotic-transporting ATPase
5	4.1.1.15	Glutamate decarboxylase
5	4.2.1.136	ADP-dependent NAD(P)H-hydrate dehydratase
5	4.2.1.75	Uroporphyrinogen-III synthase
5	5.1.3.11	Cellobiose epimerase
5	5.1.99.6	NAD(P)H-hydrate epimerase
5	5.4.3.2	Lysine 2,3-aminomutase
5	6.4.1.2	Acetyl-CoA carboxylase
4	1.1.1.38	Malate dehydrogenase (oxaloacetate-decarboxylating)
4	1.1.1.44	Phosphogluconate dehydrogenase (NADP(+)-dependent, decarboxylating)
4	1.1.1.49	Glucose-6-phosphate dehydrogenase (NADP(+))
4	1.3.1.74	2-alkenal reductase (NAD(P)(+))
4	1.5.1.43	Carboxynorspermidine synthase
4	1.5.5.2	Proline dehydrogenase
4	1.7.99.1	Hydroxylamine reductase
4	1.8.1.-	Oxidoreductases Acting on a sulfur group of donors With NAD(+) or NADP(+) as acceptor
4	2.1.1.191	23S rRNA (cytosine(1962)-C(5))-methyltransferase
4	2.1.1.198	16S rRNA (cytidine(1402)-2'-O)-methyltransferase
4	2.1.2.9	Methionyl-tRNA formyltransferase
4	2.3.1.31	Homoserine O-acetyltransferase
4	2.3.1.48	Histone acetyltransferase
4	2.4.2.53	Undecaprenyl-phosphate 4-deoxy-4-formamido-L-arabinose transferase
4	2.7.1.130	Tetraacyldisaccharide 4'-kinase
4	2.7.1.16	Ribulokinase
4	2.7.1.29	Glycerone kinase
4	2.7.1.63	Polyphosphate--glucose phosphotransferase
4	2.7.1.71	Shikimate kinase
4	2.7.7.13	Mannose-1-phosphate guanylyltransferase
4	2.7.7.22	Mannose-1-phosphate guanylyltransferase (GDP)
4	2.7.7.60	2-C-methyl-D-erythritol 4-phosphate cytidylyltransferase
4	2.7.9.-	Transferases Transferring phosphorus-containing groups Phosphotransferases with paired acceptors
4	2.8.1.13	tRNA-uridine 2-sulfurtransferase
4	2.8.4.3	tRNA-2-methylthio-N(6)-dimethylallyladenosine synthase
4	2.8.4.4	[Ribosomal protein S12] (aspartate(89)-C(3))-methylthiotransferase
4	3.1.1.29	Aminoacyl-tRNA hydrolase
4	3.1.2.15	Deleted entry
4	3.1.21.-	Hydrolases Acting on ester bonds Endodeoxyribonucleases producing 5'-phosphomonoesters
4	3.1.26.-	Hydrolases Acting on ester bonds Endoribonucleases producing 5'-phosphomonoesters
4	3.1.26.4	Ribonuclease H
4	3.2.1.31	Beta-glucuronidase
4	3.2.1.41	Pullulanase
4	3.2.1.54	Cyclomaltodextrinase
4	3.2.1.78	Mannan endo-1,4-beta-mannosidase
4	3.4.17.2	Carboxypeptidase B
4	3.5.1.5	Urease
4	3.5.2.6	Beta-lactamase
4	3.6.1.15	Nucleoside-triphosphate phosphatase
4	3.6.1.17	Bis(5'-nucleosyl)-tetraphosphatase (asymmetrical)
4	3.6.1.3	Adenosinetriphosphatase
4	3.6.3.24	Nickel-transporting ATPase
4	3.6.3.25	Sulfate-transporting ATPase
4	3.6.3.3	Cadmium-exporting ATPase
4	3.8.1.3	Haloacetate dehalogenase
4	4.-.-.-	Lyases
4	4.1.1.36	Phosphopantothenoylcysteine decarboxylase
4	4.1.2.5	L-threonine aldolase
4	4.2.1.28	Propanediol dehydratase
4	4.3.1.1	Aspartate ammonia-lyase
4	5.4.2.7	Phosphopentomutase
4	5.4.3.8	Glutamate-1-semialdehyde 2,1-aminomutase
4	5.4.99.23	23S rRNA pseudouridine(1911/1915/1917) synthase
4	6.-.-.-	Ligases
4	6.2.1.26	o-succinylbenzoate--CoA ligase
4	6.3.2.5	Phosphopantothenate--cysteine ligase (CTP)
3	1.1.1.140	Sorbitol-6-phosphate 2-dehydrogenase
3	1.1.1.274	2,5-didehydrogluconate reductase (2-dehydro-D-gluconate-forming)
3	1.1.1.67	Mannitol 2-dehydrogenase
3	1.1.2.3	L-lactate dehydrogenase (cytochrome)
3	1.1.5.3	Glycerol-3-phosphate dehydrogenase
3	1.11.1.-	Oxidoreductases Acting on a peroxide as acceptor Peroxidases
3	1.14.13.7	Phenol 2-monooxygenase (NADPH)
3	1.17.98.1	Transferred entry: 1.1.1.395
3	1.2.1.88	L-glutamate gamma-semialdehyde dehydrogenase
3	1.3.1.12	Prephenate dehydrogenase
3	1.3.1.31	2-enoate reductase
3	1.3.1.34	2,4-dienoyl-CoA reductase (NADPH)
3	1.4.-.-	Oxidoreductases Acting on the CH-NH(2) group of donors
3	1.97.1.4	[Formate-C-acetyltransferase]-activating enzyme
3	2.1.1.171	16S rRNA (guanine(966)-N(2))-methyltransferase
3	2.1.1.61	tRNA (5-methylaminomethyl-2-thiouridylate)-methyltransferase
3	2.1.1.72	Site-specific DNA-methyltransferase (adenine-specific)
3	2.1.2.5	Glutamate formimidoyltransferase
3	2.1.3.-	Transferases Transferring one-carbon groups Carboxy- and carbamoyltransferases
3	2.1.3.15	Acetyl-CoA carboxytransferase
3	2.1.4.1	Glycine amidinotransferase
3	2.2.1.3	Formaldehyde transketolase
3	2.3.-.-	Transferases Acyltransferases
3	2.3.1.38	[Acyl-carrier-protein] S-acetyltransferase
3	2.3.1.57	Diamine N-acetyltransferase
3	2.3.1.97	Glycylpeptide N-tetradecanoyltransferase
3	2.3.3.1	Citrate (Si)-synthase
3	2.4.1.7	Sucrose phosphorylase
3	2.6.1.13	Ornithine aminotransferase
3	2.6.1.9	Histidinol-phosphate transaminase
3	2.7.1.24	Dephospho-CoA kinase
3	2.7.14.1	Protein arginine kinase
3	2.7.4.16	Thiamine-phosphate kinase
3	2.7.7.38	3-deoxy-manno-octulosonate cytidylyltransferase
3	2.7.8.-	Transferases Transferring phosphorus-containing groups Transferases for other substituted phosphate groups
3	2.8.3.5	3-oxoacid CoA-transferase
3	2.8.3.9	Butyrate--acetoacetate CoA-transferase
3	3.1.1.31	6-phosphogluconolactonase
3	3.1.1.61	Protein-glutamate methylesterase
3	3.1.11.-	Hydrolases Acting on ester bonds Exodeoxyribonucleases producing 5'-phosphomonoesters
3	3.1.2.1	Acetyl-CoA hydrolase
3	3.1.2.26	Transferred entry: 2.8.3.25
3	3.1.21.3	Type I site-specific deoxyribonuclease
3	3.1.26.12	Ribonuclease E
3	3.1.3.1	Alkaline phosphatase
3	3.1.3.3	Phosphoserine phosphatase
3	3.2.1.170	Mannosylglycerate hydrolase
3	3.2.1.39	Glucan endo-1,3-beta-D-glucosidase
3	3.2.1.64	2,6-beta-fructan 6-levanbiohydrolase
3	3.4.11.10	Bacterial leucyl aminopeptidase
3	3.4.13.9	Xaa-Pro dipeptidase
3	3.4.21.107	Peptidase Do
3	3.4.21.71	Pancreatic elastase II
3	3.4.24.71	Endothelin-converting enzyme 1
3	3.5.1.10	Formyltetrahydrofolate deformylase
3	3.5.1.2	Glutaminase
3	3.5.1.87	N-carbamoyl-L-amino-acid hydrolase
3	3.5.2.3	Dihydroorotase
3	3.5.3.-	Hydrolases Acting on carbon-nitrogen bonds, other than peptide bonds In linear amidines
3	3.6.3.21	Polar-amino-acid-transporting ATPase
3	4.1.2.19	Rhamnulose-1-phosphate aldolase
3	4.1.2.21	2-dehydro-3-deoxy-6-phosphogalactonate aldolase
3	4.1.2.48	Low-specificity L-threonine aldolase
3	4.1.3.-	Lyases Carbon-carbon lyases Oxo-acid-lyases
3	4.2.1.118	3-dehydroshikimate dehydratase
3	4.2.1.120	4-hydroxybutanoyl-CoA dehydratase
3	4.2.1.150	Short-chain-enoyl-CoA hydratase
3	4.2.2.-	Lyases Carbon-oxygen lyases Acting on polysaccharides
3	4.2.99.18	DNA-(apurinic or apyrimidinic site) lyase
3	4.3.1.3	Histidine ammonia-lyase
3	4.3.1.7	Ethanolamine ammonia-lyase
3	4.4.1.5	Lactoylglutathione lyase
3	4.4.1.8	Cystathionine beta-lyase
3	4.6.1.12	2-C-methyl-D-erythritol 2,4-cyclodiphosphate synthase
3	5.1.1.3	Glutamate racemase
3	5.1.1.4	Proline racemase
3	5.3.1.23	S-methyl-5-thioribose-1-phosphate isomerase
3	5.3.3.2	Isopentenyl-diphosphate Delta-isomerase
3	5.4.99.15	(1->4)-alpha-D-glucan 1-alpha-D-glucosylmutase
3	6.3.4.-	Ligases Forming carbon-nitrogen bonds Other carbon--nitrogen ligases
3	6.3.4.14	Biotin carboxylase
3	6.3.5.4	Asparagine synthase (glutamine-hydrolyzing)
2	1.1.1.127	2-dehydro-3-deoxy-D-gluconate 5-dehydrogenase
2	1.1.1.136	UDP-N-acetylglucosamine 6-dehydrogenase
2	1.1.1.169	2-dehydropantoate 2-reductase
2	1.1.1.2	Alcohol dehydrogenase (NADP(+))
2	1.1.1.276	Serine 3-dehydrogenase (NADP(+))
2	1.1.1.29	Glycerate dehydrogenase
2	1.1.1.301	D-arabitol-phosphate dehydrogenase
2	1.1.1.304	Diacetyl reductase ((S)-acetoin forming)
2	1.1.1.79	Glyoxylate reductase (NADP(+))
2	1.11.1.7	Peroxidase
2	1.12.1.3	Hydrogen dehydrogenase (NADP(+))
2	1.2.3.3	Pyruvate oxidase
2	1.3.1.98	UDP-N-acetylmuramate dehydrogenase
2	1.3.8.4	Isovaleryl-CoA dehydrogenase
2	1.6.5.2	NAD(P)H dehydrogenase (quinone)
2	1.6.99.-	Oxidoreductases Acting on NADH or NADPH With other acceptors
2	1.6.99.1	NADPH dehydrogenase
2	1.6.99.5	Transferred entry: 1.6.5.11
2	1.7.-.-	Oxidoreductases Acting on other nitrogenous compounds as donors
2	1.7.1.13	PreQ(1) synthase
2	1.8.-.-	Oxidoreductases Acting on a sulfur group of donors
2	1.8.4.2	Protein-disulfide reductase (glutathione)
2	1.8.98.1	Dihydromethanophenazine:CoB--CoM heterodisulfide reductase
2	1.8.99.1	Deleted entry
2	1.97.1.9	Selenate reductase
2	2.1.1.199	16S rRNA (cytosine(1402)-N(4))-methyltransferase
2	2.1.1.43	Histone-lysine N-methyltransferase
2	2.1.1.45	Thymidylate synthase
2	2.1.1.80	Protein-glutamate O-methyltransferase
2	2.1.2.11	3-methyl-2-oxobutanoate hydroxymethyltransferase
2	2.1.3.9	N-acetylornithine carbamoyltransferase
2	2.1.4.2	Scyllo-inosamine-4-phosphate amidinotransferase
2	2.3.1.61	Dihydrolipoyllysine-residue succinyltransferase
2	2.3.2.27	RING-type E3 ubiquitin transferase
2	2.4.1.182	Lipid-A-disaccharide synthase
2	2.4.1.230	Kojibiose phosphorylase
2	2.4.1.247	Beta-D-galactosyl-(1->4)-L-rhamnose phosphorylase
2	2.4.1.280	N,N'-diacetylchitobiose phosphorylase
2	2.4.1.4	Amylosucrase
2	2.4.2.2	Pyrimidine-nucleoside phosphorylase
2	2.4.99.16	Starch synthase (maltosyl-transferring)
2	2.5.1.16	Spermidine synthase
2	2.5.1.29	Geranylgeranyl diphosphate synthase
2	2.5.1.3	Thiamine phosphate synthase
2	2.5.1.90	All-trans-octaprenyl-diphosphate synthase
2	2.6.1.2	Alanine transaminase
2	2.6.1.62	Adenosylmethionine--8-amino-7-oxononanoate transaminase
2	2.6.1.82	Putrescine--2-oxoglutarate transaminase
2	2.6.1.85	Aminodeoxychorismate synthase
2	2.7.1.15	Ribokinase
2	2.7.1.50	Hydroxyethylthiazole kinase
2	2.7.10.1	Receptor protein-tyrosine kinase
2	2.7.10.2	Non-specific protein-tyrosine kinase
2	2.7.2.11	Glutamate 5-kinase
2	2.7.4.6	Nucleoside-diphosphate kinase
2	2.7.4.7	Phosphooxymethylpyrimidine kinase
2	2.7.7.33	Glucose-1-phosphate cytidylyltransferase
2	2.7.7.42	[Glutamine synthetase] adenylyltransferase
2	2.7.7.65	Diguanylate cyclase
2	2.7.7.80	Molybdopterin-synthase adenylyltransferase
2	2.7.7.85	Diadenylate cyclase
2	2.7.7.89	[Glutamine synthetase]-adenylyl-L-tyrosine phosphorylase
2	2.7.8.12	Teichoic acid poly(glycerol phosphate) polymerase
2	2.7.9.3	Selenide, water dikinase
2	2.8.1.-	Transferases Transferring sulfur-containing groups Sulfurtransferases
2	2.8.1.4	tRNA uracil 4-sulfurtransferase
2	3.1.1.3	Triacylglycerol lipase
2	3.1.11.5	Exodeoxyribonuclease V
2	3.1.2.-	Hydrolases Acting on ester bonds Thiolester hydrolases
2	3.1.2.14	Oleoyl-[acyl-carrier-protein] hydrolase
2	3.1.3.18	Phosphoglycolate phosphatase
2	3.1.3.5	5'-nucleotidase
2	3.1.4.46	Glycerophosphodiester phosphodiesterase
2	3.1.5.1	dGTPase
2	3.1.6.1	Arylsulfatase
2	3.11.1.1	Phosphonoacetaldehyde hydrolase
2	3.2.1.156	Oligosaccharide reducing-end xylanase
2	3.2.1.17	Lysozyme
2	3.2.1.51	Alpha-L-fucosidase
2	3.2.1.86	6-phospho-beta-glucosidase
2	3.2.1.89	Arabinogalactan endo-beta-1,4-galactanase
2	3.2.2.23	DNA-formamidopyrimidine glycosylase
2	3.2.2.4	AMP nucleosidase
2	3.4.11.1	Leucyl aminopeptidase
2	3.4.11.2	Membrane alanyl aminopeptidase
2	3.4.11.6	Aminopeptidase B
2	3.4.13.21	Dipeptidase E
2	3.4.14.-	Hydrolases Acting on peptide bonds (peptidases) Dipeptidyl-peptidases and tripeptidyl-peptidases
2	3.4.14.12	Xaa-Xaa-Pro tripeptidyl-peptidase
2	3.4.17.1	Carboxypeptidase A
2	3.5.1.1	Asparaginase
2	3.5.1.100	(R)-amidase
2	3.5.1.23	Ceramidase
2	3.5.1.91	N-substituted formamide deformylase
2	3.5.2.-	Hydrolases Acting on carbon-nitrogen bonds, other than peptide bonds In cyclic amides
2	3.5.4.12	dCMP deaminase
2	3.5.4.2	Adenine deaminase
2	3.6.3.1	Phospholipid-translocating ATPase
2	3.6.3.27	Phosphate-transporting ATPase
2	3.6.3.41	Heme-transporting ATPase
2	3.6.3.5	Zinc-exporting ATPase
2	3.6.5.n1	Elongation factor 4
2	3.7.1.-	Hydrolases Acting on carbon-carbon bonds In ketonic substances
2	4.1.-.-	Lyases Carbon-carbon lyases
2	4.1.1.22	Histidine decarboxylase
2	4.1.1.48	Indole-3-glycerol-phosphate synthase
2	4.1.3.27	Anthranilate synthase
2	4.2.-.-	Lyases Carbon-oxygen lyases
2	4.2.1.104	Cyanase
2	4.2.1.22	Cystathionine beta-synthase
2	4.2.1.36	Homoaconitate hydratase
2	4.2.1.54	Lactoyl-CoA dehydratase
2	4.2.3.5	Chorismate synthase
2	4.3.1.17	L-serine ammonia-lyase
2	5.-.-.-	Isomerases
2	5.1.3.32	L-rhamnose mutarotase
2	5.1.3.8	N-acylglucosamine 2-epimerase
2	5.3.1.16	1-(5-phosphoribosyl)-5((5-phosphoribosylamino)methylideneamino)imidazole-4-carboxamidisomerase
2	5.4.99.12	tRNA pseudouridine(38-40) synthase
2	6.1.1.-	Ligases Forming carbon-oxygen bonds Ligases forming aminoacyl-tRNA and related compounds
2	6.2.1.-	Ligases Forming carbon-sulfur bonds Acid--thiol ligases
2	6.2.1.22	[Citrate (pro-3S)-lyase] ligase
2	6.2.1.30	Phenylacetate--CoA ligase
2	6.3.2.21	Transferred entry: 2.3.2.27 and 6.2.1.45
2	6.3.3.3	Dethiobiotin synthase
2	6.3.5.1	NAD(+) synthase (glutamine-hydrolyzing)
2	6.5.1.1	DNA ligase (ATP)
2	6.6.1.1	Magnesium chelatase
1	1.1.1.154	Ureidoglycolate dehydrogenase
1	1.1.1.159	7-alpha-hydroxysteroid dehydrogenase
1	1.1.1.188	Prostaglandin-F synthase
1	1.1.1.193	5-amino-6-(5-phosphoribosylamino)uracil reductase
1	1.1.1.211	Long-chain-3-hydroxyacyl-CoA dehydrogenase
1	1.1.1.218	Morphine 6-dehydrogenase
1	1.1.1.262	4-hydroxythreonine-4-phosphate dehydrogenase
1	1.1.1.317	Perakine reductase
1	1.1.1.330	Very-long-chain 3-oxoacyl-CoA reductase
1	1.1.1.346	2,5-didehydrogluconate reductase (2-dehydro-L-gulonate-forming)
1	1.1.1.355	2'-dehydrokanamycin reductase
1	1.1.1.50	3-alpha-hydroxysteroid 3-dehydrogenase (Si-specific)
1	1.1.1.81	Hydroxypyruvate reductase
1	1.11.1.6	Catalase
1	1.11.2.2	Myeloperoxidase
1	1.12.5.1	Hydrogen:quinone oxidoreductase
1	1.12.99.6	Hydrogenase (acceptor)
1	1.14.11.27	[Histone H3]-lysine-36 demethylase
1	1.14.13.113	FAD-dependent urate hydroxylase
1	1.14.13.114	6-hydroxynicotinate 3-monooxygenase
1	1.14.13.24	3-hydroxybenzoate 6-monooxygenase
1	1.14.14.1	Unspecific monooxygenase
1	1.15.1.-	Oxidoreductases Acting on superoxide as acceptor Acting on superoxide as acceptor
1	1.16.-.-	Oxidoreductases Oxidizing metal ions
1	1.17.1.-	Oxidoreductases Acting on CH or CH(2) groups With NAD(+) or NADP(+) as acceptor
1	1.17.7.1	(E)-4-hydroxy-3-methylbut-2-enyl-diphosphate synthase (ferredoxin)
1	1.17.99.6	Epoxyqueuosine reductase
1	1.2.1.27	Methylmalonate-semialdehyde dehydrogenase (CoA acylating)
1	1.2.1.79	Succinate-semialdehyde dehydrogenase (NADP(+))
1	1.2.1.84	Alcohol-forming fatty acyl-CoA reductase
1	1.2.4.1	Pyruvate dehydrogenase (acetyl-transferring)
1	1.2.99.3	Transferred entry: 1.2.5.2
1	1.20.4.-	Oxidoreductases Acting on phosphorus or arsenic in donors With disulfide as acceptor
1	1.3.1.10	Enoyl-[acyl-carrier-protein] reductase (NADPH, Si-specific)
1	1.3.1.26	Transferred entry: 1.17.1.8
1	1.3.1.44	Trans-2-enoyl-CoA reductase (NAD(+))
1	1.3.1.6	Fumarate reductase (NADH)
1	1.3.1.95	Acryloyl-CoA reductase (NADH)
1	1.3.7.8	Benzoyl-CoA reductase
1	1.3.8.3	(R)-benzylsuccinyl-CoA dehydrogenase
1	1.3.8.6	Glutaryl-CoA dehydrogenase (ETF)
1	1.3.99.12	2-methylacyl-CoA dehydrogenase
1	1.4.99.5	Glycine dehydrogenase (cyanide-forming)
1	1.5.1.9	Saccharopine dehydrogenase (NAD(+), L-glutamate-forming)
1	1.5.8.2	Trimethylamine dehydrogenase
1	1.6.2.2	Cytochrome-b5 reductase
1	1.6.2.4	NADPH--hemoprotein reductase
1	1.6.99.3	NADH dehydrogenase
1	1.7.99.4	Nitrate reductase
1	1.8.1.8	Protein-disulfide reductase
1	1.8.5.-	Oxidoreductases Acting on a sulfur group of donors With a quinone or similar compound as acceptor
1	1.8.99.5	Dissimilatory sulfite reductase
1	1.97.1.-	Oxidoreductases Other oxidoreductases Other oxidoreductases
1	2.1.1.130	Precorrin-2 C(20)-methyltransferase
1	2.1.1.163	Demethylmenaquinone methyltransferase
1	2.1.1.170	16S rRNA (guanine(527)-N(7))-methyltransferase
1	2.1.1.177	23S rRNA (pseudouridine(1915)-N(3))-methyltransferase
1	2.1.1.178	16S rRNA (cytosine(1407)-C(5))-methyltransferase
1	2.1.1.189	23S rRNA (uracil(747)-C(5))-methyltransferase
1	2.1.1.193	16S rRNA (uracil(1498)-N(3))-methyltransferase
1	2.1.1.226	23S rRNA (cytidine(1920)-2'-O)-methyltransferase
1	2.1.1.228	tRNA (guanine(37)-N(1))-methyltransferase
1	2.1.1.233	[Phosphatase 2A protein]-leucine-carboxy methyltransferase
1	2.1.1.264	23S rRNA (guanine(2069)-N(7))-methyltransferase
1	2.1.2.2	Phosphoribosylglycinamide formyltransferase
1	2.2.1.9	2-succinyl-5-enolpyruvyl-6-hydroxy-3-cyclohexene-1-carboxylic-acisynthase
1	2.3.1.266	[Ribosomal protein S18]-alanine N-acetyltransferase
1	2.3.1.51	1-acylglycerol-3-phosphate O-acyltransferase
1	2.3.1.78	Heparan-alpha-glucosaminide N-acetyltransferase
1	2.3.1.79	Maltose O-acetyltransferase
1	2.3.1.85	Fatty-acid synthase
1	2.3.2.-	Transferases Acyltransferases Aminoacyltransferases
1	2.3.3.-	Transferases Acyltransferases Acyl groups converted into alkyl groups on transfer
1	2.4.1.117	Dolichyl-phosphate beta-glucosyltransferase
1	2.4.1.129	Peptidoglycan glycosyltransferase
1	2.4.1.212	Hyaluronan synthase
1	2.4.1.243	6(G)-fructosyltransferase
1	2.4.1.305	UDP-Glc:alpha-D-GlcNAc-glucosaminyl-diphosphoundecaprenol beta-1,3glucosyltransferase
1	2.4.1.319	Beta-1,4-mannooligosaccharide phosphorylase
1	2.4.1.320	1,4-beta-mannosyl-N-acetylglucosamine phosphorylase
1	2.4.2.18	Anthranilate phosphoribosyltransferase
1	2.4.2.3	Uridine phosphorylase
1	2.4.2.31	NAD(+)--protein-arginine ADP-ribosyltransferase
1	2.4.2.4	Thymidine phosphorylase
1	2.5.1.1	Dimethylallyltranstransferase
1	2.5.1.15	Dihydropteroate synthase
1	2.5.1.31	Ditrans,polycis-undecaprenyl-diphosphate synthase ((2E,6E)-farnesyldiphosphate specific)
1	2.5.1.55	3-deoxy-8-phosphooctulonate synthase
1	2.5.1.56	N-acetylneuraminate synthase
1	2.5.1.74	1,4-dihydroxy-2-naphthoate polyprenyltransferase
1	2.5.1.75	tRNA dimethylallyltransferase
1	2.5.1.9	Riboflavin synthase
1	2.6.1.21	D-amino-acid transaminase
1	2.6.1.50	Glutamine--scyllo-inositol transaminase
1	2.6.1.7	Kynurenine--oxoglutarate transaminase
1	2.6.1.76	Diaminobutyrate--2-oxoglutarate transaminase
1	2.6.1.87	UDP-4-amino-4-deoxy-L-arabinose aminotransferase
1	2.6.99.2	Pyridoxine 5'-phosphate synthase
1	2.7.1.107	Diacylglycerol kinase (ATP)
1	2.7.1.167	D-glycero-beta-D-manno-heptose-7-phosphate kinase
1	2.7.1.25	Adenylyl-sulfate kinase
1	2.7.1.35	Pyridoxal kinase
1	2.7.1.74	Deoxycytidine kinase
1	2.7.1.76	Deoxyadenosine kinase
1	2.7.3.-	Transferases Transferring phosphorus-containing groups Phosphotransferases with a nitrogenous group as acceptor
1	2.7.4.9	dTMP kinase
1	2.7.6.3	2-amino-4-hydroxy-6-hydroxymethyldihydropteridine diphosphokinase
1	2.7.7.19	Polynucleotide adenylyltransferase
1	2.7.7.21	Transferred entry: 2.7.7.72
1	2.7.7.25	Transferred entry: 2.7.7.72
1	2.7.7.48	RNA-directed RNA polymerase
1	2.7.7.64	UTP-monosaccharide-1-phosphate uridylyltransferase
1	2.7.7.70	D-glycero-beta-D-manno-heptose 1-phosphate adenylyltransferase
1	2.7.7.72	CCA tRNA nucleotidyltransferase
1	2.7.7.77	Molybdenum cofactor guanylyltransferase
1	2.7.8.7	Holo-[acyl-carrier-protein] synthase
1	2.8.1.6	Biotin synthase
1	3.1.1.11	Pectinesterase
1	3.1.1.96	D-aminoacyl-tRNA deacylase
1	3.1.2.23	4-hydroxybenzoyl-CoA thioesterase
1	3.1.2.27	Choloyl-CoA hydrolase
1	3.1.21.2	Deoxyribonuclease IV
1	3.1.21.4	Type II site-specific deoxyribonuclease
1	3.1.25.-	Hydrolases Acting on ester bonds Site-specific endodeoxyribonucleases specific for altered bases
1	3.1.27.5	Pancreatic ribonuclease
1	3.1.3.16	Protein-serine/threonine phosphatase
1	3.1.3.23	Sugar-phosphatase
1	3.1.3.25	Inositol-phosphate phosphatase
1	3.1.3.41	4-nitrophenylphosphatase
1	3.1.3.45	3-deoxy-manno-octulosonate-8-phosphatase
1	3.1.3.48	Protein-tyrosine-phosphatase
1	3.1.4.53	3',5'-cyclic-AMP phosphodiesterase
1	3.1.6.6	Choline-sulfatase
1	3.2.1.14	Chitinase
1	3.2.1.18	Exo-alpha-sialidase
1	3.2.1.185	Non-reducing end beta-L-arabinofuranosidase
1	3.2.1.24	Alpha-mannosidase
1	3.2.1.3	Glucan 1,4-alpha-glucosidase
1	3.2.1.35	Hyaluronoglucosaminidase
1	3.2.1.67	Galacturan 1,4-alpha-galacturonidase
1	3.2.1.70	Glucan 1,6-alpha-glucosidase
1	3.2.1.82	Exo-poly-alpha-galacturonosidase
1	3.2.1.91	Cellulose 1,4-beta-cellobiosidase (non-reducing end)
1	3.2.1.96	Mannosyl-glycoprotein endo-beta-N-acetylglucosaminidase
1	3.2.1.99	Arabinan endo-1,5-alpha-L-arabinosidase
1	3.2.2.20	DNA-3-methyladenine glycosylase I
1	3.2.2.22	rRNA N-glycosylase
1	3.2.2.27	Uracil-DNA glycosylase
1	3.4.11.24	Aminopeptidase S
1	3.4.11.5	Prolyl aminopeptidase
1	3.4.15.5	Peptidyl-dipeptidase Dcp
1	3.4.16.-	Hydrolases Acting on peptide bonds (peptidases) Serine-type carboxypeptidases
1	3.4.16.4	Serine-type D-Ala-D-Ala carboxypeptidase
1	3.4.17.-	Hydrolases Acting on peptide bonds (peptidases) Metallocarboxypeptidases
1	3.4.17.15	Carboxypeptidase A2
1	3.4.19.5	Beta-aspartyl-peptidase
1	3.4.21.108	HtrA2 peptidase
1	3.4.21.62	Subtilisin
1	3.4.21.88	Repressor LexA
1	3.4.21.89	Signal peptidase I
1	3.4.21.9	Enteropeptidase
1	3.4.22.61	Caspase-8
1	3.4.24.18	Meprin A
1	3.4.24.55	Pitrilysin
1	3.4.24.56	Insulysin
1	3.4.24.63	Meprin B
1	3.4.25.2	HslU--HslV peptidase
1	3.4.99.-	Hydrolases Acting on peptide bonds (peptidases) Endopeptidases of unknown catalytic mechanism
1	3.5.1.24	Choloylglycine hydrolase
1	3.5.1.4	Amidase
1	3.5.1.47	N-acetyldiaminopimelate deacetylase
1	3.5.1.98	Histone deacetylase
1	3.5.2.10	Creatininase
1	3.5.2.2	Dihydropyrimidinase
1	3.5.3.18	Dimethylargininase
1	3.5.4.26	Diaminohydroxyphosphoribosylaminopyrimidine deaminase
1	3.5.4.5	Cytidine deaminase
1	3.5.99.10	2-iminobutanoate/2-iminopropanoate deaminase
1	3.5.99.5	2-aminomuconate deaminase
1	3.6.-.-	Hydrolases Acting on acid anhydrides
1	3.6.1.19	Transferred entry: 3.6.1.9
1	3.6.1.27	Undecaprenyl-diphosphate phosphatase
1	3.6.1.40	Guanosine-5'-triphosphate,3'-diphosphate diphosphatase
1	3.6.1.54	UDP-2,3-diacylglucosamine diphosphatase
1	3.6.1.7	Acylphosphatase
1	3.6.3.36	Taurine-transporting ATPase
1	3.6.4.10	Non-chaperonin molecular chaperone ATPase
1	3.6.4.3	Microtubule-severing ATPase
1	3.6.4.9	Chaperonin ATPase
1	3.7.1.5	Acylpyruvate hydrolase
1	4.1.1.-	Lyases Carbon-carbon lyases Carboxy-lyases
1	4.1.1.11	Aspartate 1-decarboxylase
1	4.1.1.18	Lysine decarboxylase
1	4.1.1.2	Oxalate decarboxylase
1	4.1.1.37	Uroporphyrinogen decarboxylase
1	4.1.1.64	2,2-dialkylglycine decarboxylase (pyruvate)
1	4.1.1.81	Threonine-phosphate decarboxylase
1	4.1.1.96	Carboxynorspermidine decarboxylase
1	4.1.3.36	1,4-dihydroxy-2-naphthoyl-CoA synthase
1	4.1.3.4	Hydroxymethylglutaryl-CoA lyase
1	4.1.99.3	Deoxyribodipyrimidine photo-lyase
1	4.2.1.1	Carbonic anhydrase
1	4.2.1.106	Bile-acid 7-alpha-dehydratase
1	4.2.1.109	Methylthioribulose 1-phosphate dehydratase
1	4.2.1.115	UDP-N-acetylglucosamine 4,6-dehydratase (inverting)
1	4.2.1.135	UDP-N-acetylglucosamine 4,6-dehydratase (configuration-retaining)
1	4.2.1.167	(R)-2-hydroxyglutaryl-CoA dehydratase
1	4.2.1.24	Porphobilinogen synthase
1	4.2.1.45	CDP-glucose 4,6-dehydratase
1	4.2.1.5	Arabinonate dehydratase
1	4.2.2.n1	Peptidoglycan lytic exotransglycosylase
1	4.2.3.2	Ethanolamine-phosphate phospho-lyase
1	4.3.1.-	Lyases Carbon-nitrogen lyases Ammonia-lyases
1	4.3.1.2	Methylaspartate ammonia-lyase
1	4.4.-.-	Lyases Carbon-sulfur lyases
1	4.4.1.15	D-cysteine desulfhydrase
1	4.4.1.16	Selenocysteine lyase
1	4.4.1.21	S-ribosylhomocysteine lyase
1	4.99.1.1	Protoporphyrin ferrochelatase
1	5.1.1.-	Isomerases Racemases and epimerases Acting on amino acids and derivatives
1	5.1.2.3	3-hydroxybutyryl-CoA epimerase
1	5.3.1.24	Phosphoribosylanthranilate isomerase
1	5.3.1.27	6-phospho-3-hexuloisomerase
1	5.3.3.8	Delta(3)-Delta(2)-enoyl-CoA isomerase
1	5.3.99.11	2-keto-myo-inositol isomerase
1	5.3.99.n1	Transferred entry: 5.3.99.11
1	5.4.2.4	Bisphosphoglycerate mutase
1	5.4.4.2	Isochorismate synthase
1	5.4.99.24	23S rRNA pseudouridine(955/2504/2580) synthase
1	5.4.99.25	tRNA pseudouridine(55) synthase
1	5.4.99.26	tRNA pseudouridine(65) synthase
1	5.4.99.4	2-methyleneglutarate mutase
1	5.5.1.-	Isomerases Intramolecular lyases Intramolecular lyases
1	6.1.1.13	D-alanine--poly(phosphoribitol) ligase
1	6.2.1.12	4-coumarate--CoA ligase
1	6.2.1.19	Long-chain-fatty-acid--protein ligase
1	6.2.1.20	Long-chain-fatty-acid--[acyl-carrier-protein] ligase
1	6.2.1.4	Succinate--CoA ligase (GDP-forming)
1	6.3.2.31	Coenzyme F420-0:L-glutamate ligase
1	6.3.2.34	Coenzyme F420-1:gamma-L-glutamate ligase
1	6.3.4.20	7-cyano-7-deazaguanine synthase
1	6.3.4.6	Urea carboxylase
