## Supplementary Data 5 for "Deep characterization of the protein lysine acetylation in human gut microbiome and its alterations in patients with Crohn’s disease"

### Sheet: Sheet1
Supplementary Data 5 Patient and sample characterization
Patient ID	Sample Name	Diagnosis	Inflammation	Gender	Age	PCDAI	Severity	SES
HM0709	HM0709.00-ASP-DC	CD	YES	Male	13	50	Severe	8
HM0677	HM0677.00-ASP-DC	CD	NO	Female	14	20	Mild	1
HM0645	HM0645.00-ASP-DC	CD	YES	Male	13	47.5	Severe	0
HM0700	HM0700.00-ASP-DC	CD	YES	Male	12	40	Severe	6
HM0658	HM0658.00-ASP-DC	CD	NO	Female	9	15	Mild	0
HM0697	HM0697.00-ASP-DC	CD	NO	Female	13	37.5	Moderate	0
HM0680	HM0680.00-ASP-DC	CD	NO	Male	13	32.5	Moderate	0
HM0737	HM0737.00-ASP-DC	CD	YES	Male	14	22.5	Mild	6
HM0715	HM0715.00-ASP-DC	CD	NO	Male	14	15	Mild	0
HM0698	HM0698.00-ASP-DC	CD	YES	Female	17	37.5	Moderate	5
HM0647	HM0647.00-ASP-DC	Control	N/A	Female	17	N/A	N/A	N/A
HM0626	HM0626.00-ASP-DC	Control	N/A	Female	13	N/A	N/A	N/A
HM0696	HM0696.00-ASP-DC	Control	N/A	Female	12	N/A	N/A	N/A
HM0702	HM0702.00-ASP-DC	Control	N/A	Female	11	N/A	N/A	N/A
HM0683	HM0683.00-ASP-DC	Control	N/A	Male	14	N/A	N/A	N/A
HM0664	HM0664.00-ASP-DC	Control	N/A	Male	17	N/A	N/A	N/A
HM0691	HM0691.00-ASP-DC	Control	N/A	Female	3	N/A	N/A	N/A
HM0734	HM0734.00-ASP-DC	Control	N/A	Female	16	N/A	N/A	N/A
