## Supplementary Data 7 for "Deep characterization of the protein lysine acetylation in human gut microbiome and its alterations in patients with Crohn’s disease"

### Sheet: Identified taxa (dist pep >=3)
Supplementary Data 7 List of identified microbial taxa with a minimum of 3 distinct Kac peptides. LDA scores of LEfSe analysis comparing the acetylomes of CD versus control subjects are indicated.
Taxa	# of distinctive peptides	LEfSe LDA score	LEfSe Group
sk_Bacteria	3757
sk_Eukaryota	460
sk_Viruses	4
p_Actinobacteria	25
p_Bacteroidetes	999
p_Chloroflexi	3
p_Firmicutes	1710
p_Proteobacteria	38
p_Verrucomicrobia	15
c_Actinobacteria	16
c_Bacilli	3	3.71284	CD
c_Bacteroidia	966
c_Betaproteobacteria	25
c_Clostridia	1500
c_Coriobacteriia	8
c_Deltaproteobacteria	7
c_Erysipelotrichia	13
c_Negativicutes	41
c_Verrucomicrobiae	15
o_Acidaminococcales	32
o_Bacteroidales	954
o_Bifidobacteriales	15
o_Burkholderiales	25
o_Clostridiales	1497
o_Coriobacteriales	7
o_Desulfovibrionales	5
o_Erysipelotrichales	13
o_Selenomonadales	6	3.37897	Control
o_Verrucomicrobiales	15
f_Acidaminococcaceae	32
f_Akkermansiaceae	15
f_Bacteroidaceae	577
f_Barnesiellaceae	3
f_Bifidobacteriaceae	15
f_Clostridiaceae	98
f_Coriobacteriaceae	5
f_Desulfovibrionaceae	5
f_Erysipelotrichaceae	13
f_Eubacteriaceae	52
f_Lachnospiraceae	97
f_Odoribacteraceae	18
f_Oscillospiraceae	17
f_Prevotellaceae	95
f_Rikenellaceae	28
f_Ruminococcaceae	472
f_Selenomonadaceae	6	3.38736	Control
f_Sutterellaceae	25
f_Tannerellaceae	9
g_Akkermansia	15
g_Alistipes	28
g_Bacteroides	564
g_Barnesiella	3
g_Bifidobacterium	11
g_Bilophila	3
g_Blautia	10
g_Butyricicoccus	3
g_Clostridium	88
g_Collinsella	3
g_Coprococcus	32
g_Dorea	5
g_Eubacterium	52
g_Faecalibacterium	389
g_Holdemanella	6
g_Hungatella	7
g_Lachnoclostridium	4
g_Lachnospira	3
g_Megamonas	5	3.40064	Control
g_Odoribacter	18
g_Oscillibacter	17
g_Parabacteroides	9
g_Phascolarctobacterium	24
g_Prevotella	90
g_Roseburia	28
g_Ruminococcus	3
g_Subdoligranulum	3
g_Sutterella	25
s_Akkermansia muciniphila	14
s_Alistipes putredinis	16
s_Bacteroides caccae	8
s_Bacteroides coprocola	5
s_Bacteroides dorei	17
s_Bacteroides massiliensis	24
s_Bacteroides nordii	3
s_Bacteroides stercoris	4
s_Bacteroides thetaiotaomicron	18
s_Bacteroides vulgatus	26
s_Bilophila wadsworthia	3
s_Coprococcus catus	11
s_Coprococcus comes	21
s_Dorea formicigenerans	4
s_Faecalibacterium prausnitzii	372
s_Holdemanella biformis	6
s_Hungatella hathewayi	7
s_Megamonas funiformis	3	3.13461	Control
s_Odoribacter splanchnicus	17
s_Oscillibacter valericigenes	3
s_Parabacteroides merdae	4
s_Phascolarctobacterium succinatutens	21
s_Prevotella copri	45
s_Roseburia intestinalis	3
s_Roseburia inulinivorans	15	4.27115	Control
s_Subdoligranulum variabile	3
s_Sutterella wadsworthensis	23
s_[Eubacterium] eligens	3	3.96178	Control
s_[Eubacterium] hallii	44
