## Supplementary Data 1 for "Deep characterization of the protein lysine acetylation in human gut microbiome and its alterations in patients with Crohn’s disease"

### Sheet: Sheet1
Supplementary Data 1 Statistically significant positions that were overepresented by Kac peptide sequences
Position	Frequency	Odd Value	Group
E at -1	0.1623	315.39	Microbiome
A at -2	0.1204	87.1931	Microbiome
D at -1	0.0888	58.7438	Microbiome
V at -2	0.0897	54.4082	Microbiome
A at -4	0.1083	48.7027	Microbiome
H at -4	0.0266	47.837	Microbiome
H at -3	0.0251	39.5411	Microbiome
F at -1	0.0448	32.4794	Microbiome
A at -5	0.1021	30.4188	Microbiome
A at -3	0.1046	29.5423	Microbiome
A at -1	0.1013	26.5623	Microbiome
E at -4	0.1161	22.6996	Microbiome
V at -3	0.0763	22.4804	Microbiome
Q at -1	0.0447	19.5354	Microbiome
C at -2	0.0174	18.9128	Microbiome
A at -6	0.0977	18.6977	Microbiome
H at -1	0.0209	18.1508	Microbiome
L at -1	0.1004	17.6228	Microbiome
Y at -1	0.0434	15.1395	Microbiome
C at -3	0.0152	14.8108	Microbiome
C at -4	0.0144	12.3903	Microbiome
C at -1	0.0153	10.9784	Microbiome
G at -6	0.071	10.0056	Microbiome
L at -2	0.1004	9.60832	Microbiome
D at -5	0.0677	8.18599	Microbiome
T at -2	0.0675	7.3887	Microbiome
H at -2	0.0177	6.36499	Microbiome
I at -2	0.0792	6.32824	Microbiome
V at -4	0.0712	6.04976	Microbiome
G at -5	0.0668	5.90194	Microbiome
G at -3	0.0663	5.14197	Microbiome
K at -5	0.0863	4.78696	Microbiome
E at -3	0.1095	4.76834	Microbiome
Q at -4	0.0357	4.05135	Microbiome
V at -6	0.0755	3.7629	Microbiome
F at 1	0.0651	176.973	Microbiome
K at 3	0.1121	90.4672	Microbiome
L at 1	0.1116	81.0259	Microbiome
K at 6	0.1057	77.7926	Microbiome
Y at 1	0.0643	65.0572	Microbiome
A at 2	0.107	52.713	Microbiome
H at 2	0.0287	43.3735	Microbiome
A at 4	0.1006	42.1005	Microbiome
K at 5	0.1023	42.0201	Microbiome
K at 1	0.1006	34.5903	Microbiome
A at 3	0.0985	32.8072	Microbiome
A at 1	0.105	29.3535	Microbiome
H at 1	0.0252	27.578	Microbiome
A at 6	0.0963	23.8395	Microbiome
K at 4	0.0951	19.2805	Microbiome
R at 5	0.052	14.4371	Microbiome
A at 5	0.0917	13.3494	Microbiome
W at 1	0.0125	12.5629	Microbiome
H at 4	0.0206	11.0403	Microbiome
C at 3	0.0145	11.0036	Microbiome
G at 2	0.0839	9.76168	Microbiome
R at 2	0.0461	9.00197	Microbiome
R at 3	0.047	8.72058	Microbiome
R at 6	0.0487	8.71942	Microbiome
G at 6	0.0782	7.1489	Microbiome
H at 5	0.0214	5.16662	Microbiome
C at 4	0.0125	5.07084	Microbiome
R at 1	0.0453	5.01788	Microbiome
C at 2	0.0145	4.6049	Microbiome
P at 2	0.0352	4.29681	Microbiome
H at 3	0.0187	4.05722	Microbiome
H at 6	0.0198	4.02397	Microbiome
G at 4	0.0646	3.8568	Microbiome
Y at -4	0.0657	5.24648	Human
Y at 1	0.0636	4.84907	Human
