## Supplementary Data 2 for "Deep characterization of the protein lysine acetylation in human gut microbiome and its alterations in patients with Crohn’s disease"

### Sheet: Sheet1
Supplementary Data 2 Identified taxa using all identified Kac peptides
Taxon name	Rank	peptide number	Percentage (%)
Bacteria	superkingdom	28321	80.4574
Eukaryota	superkingdom	517	1.46875
Firmicutes	phylum	15170	43.0966
Bacteroidetes	phylum	7876	22.375
Actinobacteria	phylum	820	2.32955
Chordata	phylum	439	1.24716
Fusobacteria	phylum	294	0.835227
Proteobacteria	phylum	153	0.434659
Streptophyta	phylum	5	0.0142045
Chloroflexi	phylum	3	0.00852273
Spirochaetes	phylum	3	0.00852273
Clostridia	class	13127	37.2926
Bacteroidia	class	7684	21.8295
Actinobacteria	class	666	1.89205
Negativicutes	class	606	1.72159
Mammalia	class	310	0.880682
Fusobacteriia	class	294	0.835227
Erysipelotrichia	class	184	0.522727
Coriobacteriia	class	145	0.411932
Deltaproteobacteria	class	72	0.204545
Betaproteobacteria	class	53	0.150568
Bacilli	class	20	0.0568182
Gammaproteobacteria	class	9	0.0255682
Alphaproteobacteria	class	8	0.0227273
Flavobacteriia	class	5	0.0142045
Cytophagia	class	3	0.00852273
Liliopsida	class	3	0.00852273
Spirochaetia	class	3	0.00852273
Tissierellia	class	3	0.00852273
Clostridiales	order	13098	37.2102
Bacteroidales	order	7622	21.6534
Bifidobacteriales	order	640	1.81818
Selenomonadales	order	382	1.08523
Fusobacteriales	order	294	0.835227
Erysipelotrichales	order	184	0.522727
Primates	order	166	0.471591
Acidaminococcales	order	154	0.4375
Coriobacteriales	order	129	0.366477
Desulfovibrionales	order	65	0.184659
Veillonellales	order	57	0.161932
Burkholderiales	order	50	0.142045
Lactobacillales	order	16	0.0454545
Eggerthellales	order	11	0.03125
Flavobacteriales	order	5	0.0142045
Bacillales	order	4	0.0113636
Rhodospirillales	order	4	0.0113636
Cytophagales	order	3	0.00852273
Enterobacterales	order	3	0.00852273
Marinilabiliales	order	3	0.00852273
Poales	order	3	0.00852273
Rhizobiales	order	3	0.00852273
Thermoanaerobacterales	order	3	0.00852273
Prevotellaceae	family	4343	12.3381
Ruminococcaceae	family	2857	8.11648
Bacteroidaceae	family	2107	5.9858
Lachnospiraceae	family	1932	5.48864
Eubacteriaceae	family	1346	3.82386
Clostridiaceae	family	696	1.97727
Bifidobacteriaceae	family	640	1.81818
Selenomonadaceae	family	376	1.06818
Fusobacteriaceae	family	284	0.806818
Erysipelotrichaceae	family	184	0.522727
Rikenellaceae	family	167	0.474432
Acidaminococcaceae	family	154	0.4375
Coriobacteriaceae	family	114	0.323864
Oscillospiraceae	family	100	0.284091
Hominidae	family	78	0.221591
Desulfovibrionaceae	family	64	0.181818
Veillonellaceae	family	57	0.161932
Sutterellaceae	family	48	0.136364
Odoribacteraceae	family	44	0.125
Tannerellaceae	family	36	0.102273
Eggerthellaceae	family	11	0.03125
Streptococcaceae	family	9	0.0255682
Peptostreptococcaceae	family	5	0.0142045
Flavobacteriaceae	family	4	0.0113636
Enterobacteriaceae	family	3	0.00852273
Lactobacillaceae	family	3	0.00852273
Poaceae	family	3	0.00852273
Rhodospirillaceae	family	3	0.00852273
Prevotella	genus	4241	12.0483
Bacteroides	genus	2073	5.8892
Faecalibacterium	genus	1771	5.03125
Eubacterium	genus	1345	3.82102
Ruminococcus	genus	606	1.72159
Clostridium	genus	592	1.68182
Bifidobacterium	genus	550	1.5625
Roseburia	genus	514	1.46023
Megamonas	genus	341	0.96875
Fusobacterium	genus	256	0.727273
Butyrivibrio	genus	241	0.684659
Blautia	genus	237	0.673295
Alistipes	genus	167	0.474432
Coprococcus	genus	166	0.471591
Phascolarctobacterium	genus	144	0.409091
Holdemanella	genus	138	0.392045
Lachnospira	genus	110	0.3125
Collinsella	genus	108	0.306818
Oscillibacter	genus	100	0.284091
Dorea	genus	93	0.264205
Butyricicoccus	genus	74	0.210227
Dialister	genus	50	0.142045
Paraprevotella	genus	46	0.130682
Gemmiger	genus	41	0.116477
Desulfovibrio	genus	40	0.113636
Parabacteroides	genus	36	0.102273
Odoribacter	genus	33	0.09375
Subdoligranulum	genus	28	0.0795455
Homo	genus	23	0.0653409
Parasutterella	genus	23	0.0653409
Lachnoclostridium	genus	22	0.0625
Sutterella	genus	20	0.0568182
Bilophila	genus	17	0.0482955
Fusicatenibacter	genus	15	0.0426136
Hungatella	genus	14	0.0397727
Anaerostipes	genus	13	0.0369318
Blastocystis	genus	11	0.03125
Butyricimonas	genus	9	0.0255682
Flavonifractor	genus	7	0.0198864
Coprobacillus	genus	6	0.0170455
Streptococcus	genus	6	0.0170455
Anaerotruncus	genus	4	0.0113636
Anaeromassilibacillus	genus	3	0.00852273
Azospirillum	genus	3	0.00852273
Gordonibacter	genus	3	0.00852273
Holdemania	genus	3	0.00852273
Lactobacillus	genus	3	0.00852273
Lactococcus	genus	3	0.00852273
Veillonella	genus	3	0.00852273
Prevotella copri	species	2060	5.85227
Faecalibacterium prausnitzii	species	1683	4.78125
Prevotella stercorea	species	509	1.44602
[Eubacterium] eligens	species	271	0.769886
Megamonas funiformis	species	228	0.647727
Butyrivibrio crossotus	species	216	0.613636
Fusobacterium mortiferum	species	207	0.588068
[Eubacterium] hallii	species	198	0.5625
Roseburia faecis	species	192	0.545455
Bacteroides massiliensis	species	165	0.46875
Bacteroides coprocola	species	154	0.4375
Holdemanella biformis	species	138	0.392045
Ruminococcus bicirculans	species	129	0.366477
Alistipes putredinis	species	122	0.346591
Roseburia inulinivorans	species	108	0.306818
Collinsella aerofaciens	species	93	0.264205
Bacteroides eggerthii	species	91	0.258523
Roseburia intestinalis	species	76	0.215909
Coprococcus catus	species	75	0.213068
Bacteroides vulgatus	species	67	0.190341
Bacteroides plebeius	species	60	0.170455
Coprococcus comes	species	60	0.170455
Ruminococcus callidus	species	54	0.153409
Blautia obeum	species	53	0.150568
[Eubacterium] rectale	species	52	0.147727
Bifidobacterium longum	species	49	0.139205
Dorea longicatena	species	45	0.127841
Dialister invisus	species	44	0.125
Bacteroides dorei	species	41	0.116477
Ruminococcus bromii	species	41	0.116477
Dorea formicigenerans	species	37	0.105114
Gemmiger formicilis	species	37	0.105114
Desulfovibrio piger	species	31	0.0880682
Odoribacter splanchnicus	species	29	0.0823864
Blautia wexlerae	species	28	0.0795455
Bacteroides stercoris	species	27	0.0767045
Homo sapiens	species	23	0.0653409
Ruminococcus lactaris	species	22	0.0625
Parasutterella excrementihominis	species	21	0.0596591
[Ruminococcus] torques	species	21	0.0596591
Bacteroides uniformis	species	20	0.0568182
Subdoligranulum variabile	species	20	0.0568182
Bifidobacterium pseudocatenulatum	species	18	0.0511364
Bilophila wadsworthia	species	16	0.0454545
Sutterella wadsworthensis	species	16	0.0454545
Fusicatenibacter saccharivorans	species	15	0.0426136
Hungatella hathewayi	species	14	0.0397727
Anaerostipes hadrus	species	12	0.0340909
Blautia hansenii	species	12	0.0340909
Ruminococcus flavefaciens	species	11	0.03125
Butyricicoccus pullicaecorum	species	10	0.0284091
Oscillibacter valericigenes	species	10	0.0284091
Phascolarctobacterium succinatutens	species	10	0.0284091
Paraprevotella clara	species	8	0.0227273
Butyricimonas synergistica	species	7	0.0198864
Coprococcus eutactus	species	7	0.0198864
Parabacteroides merdae	species	7	0.0198864
Alistipes shahii	species	6	0.0170455
Bacteroides intestinalis	species	6	0.0170455
Bifidobacterium adolescentis	species	6	0.0170455
Paraprevotella xylaniphila	species	6	0.0170455
Prevotella ruminicola	species	6	0.0170455
Bacteroides caccae	species	5	0.0142045
Prevotella buccae	species	5	0.0142045
Prevotella timonensis	species	5	0.0142045
Bacteroides clarus	species	4	0.0113636
Bacteroides coprophilus	species	4	0.0113636
Lachnoclostridium phytofermentans	species	4	0.0113636
Roseburia hominis	species	4	0.0113636
Bacteroides fragilis	species	3	0.00852273
Eubacterium plexicaudatum	species	3	0.00852273
Eubacterium ventriosum	species	3	0.00852273
Holdemania filiformis	species	3	0.00852273
Lachnospiraceae bacterium	species	3	0.00852273
Parabacteroides distasonis	species	3	0.00852273
Prevotella bryantii	species	3	0.00852273
[Clostridium] scindens	species	3	0.00852273
[Ruminococcus] gnavus	species	3	0.00852273
