## Supplementary Data 3 for "Deep characterization of the protein lysine acetylation in human gut microbiome and its alterations in patients with Crohn’s disease"

### Sheet: Sheet1
Supplementary Data 3 Top 10 GO molecular function, biological process and cellular component of Kac peptides
Peptide number	GO term	Category	Name
2642	GO:0006412	Biological process	translation
1660	GO:0005975	Biological process	carbohydrate metabolic process
1069	GO:0008152	Biological process	metabolic process
1002	GO:0006096	Biological process	glycolytic process
748	GO:0006457	Biological process	protein folding
612	GO:0022900	Biological process	electron transport chain
611	GO:0006094	Biological process	gluconeogenesis
600	GO:0006351	Biological process	transcription, DNA-templated
498	GO:0042026	Biological process	protein refolding
410	GO:0006520	Biological process	cellular amino acid metabolic process
6190	GO:0005524	Molecular function	ATP binding
3439	GO:0046872	Molecular function	metal ion binding
2563	GO:0003735	Molecular function	structural constituent of ribosome
1692	GO:0019843	Molecular function	rRNA binding
1544	GO:0000287	Molecular function	magnesium ion binding
1438	GO:0016301	Molecular function	kinase activity
1289	GO:0016491	Molecular function	oxidoreductase activity
1184	GO:0005506	Molecular function	iron ion binding
1165	GO:0051539	Molecular function	4 iron, 4 sulfur cluster binding
1098	GO:0005525	Molecular function	GTP binding
7190	GO:0005737	Cellular component	cytoplasm
2012	GO:0005840	Cellular component	ribosome
1750	GO:0016021	Cellular component	integral component of membrane
1097	GO:0005886	Cellular component	plasma membrane
493	GO:0015935	Cellular component	small ribosomal subunit
364	GO:0005622	Cellular component	intracellular
271	GO:0015934	Cellular component	large ribosomal subunit
216	GO:0005576	Cellular component	extracellular region
207	GO:0016020	Cellular component	membrane
193	GO:0009279	Cellular component	cell outer membrane
